# Multi-stage resistance to *Zymoseptoria tritici* revealed by GWAS in an Australian bread wheat (*Triticum aestivum* L.) diversity panel

**DOI:** 10.1101/2022.06.29.498182

**Authors:** Nannan Yang, Ben Ovenden, Brad Baxter, Megan C. McDonald, Peter S. Solomon, Andrew Milgate

## Abstract

Septoria tritici blotch (STB) has been ranked the third most important wheat disease in the world, threatening a large area of wheat production. Although major genes play an important role in the protection against *Zymoseptoria tritici* infection, the lifespan of their resistance unfortunately is very short in modern agriculture systems. Combinations of quantitative resistance with minor effects, therefore, are believed to have prolonged and more durable resistance to *Z. tritici*. In this study new quantitative trait loci (QTLs) were identified that are responsible for seedling-stage resistance and adult-plant stage resistance (APR). More importantly was the characterisation of a previously unidentified QTL that can provide resistance during different stages of plant growth or multi-stage resistance (MSR). At the seedling stage, we discovered a new isolate-specific QTL, QSt.wai.1A.1. At the adult-plant stage, the new QTL QStb.wai.6A.2 provided stable and consistent APR in multiple sites and years, while the QTL QStb.wai.7A.2 was highlighted to have MSR. The stacking of multiple favourable MSR alleles was found to improve resistance to *Z. tritici* by up to 40%.

**Key message:** An Australian GWAS panel discovered three new QTLs associated with seedling-stage resistance, adult-plant stage resistance, and multi-stage resistance, respectively.
