## Supplementary material for "Multi-stage resistance to *Zymoseptoria tritici* revealed by GWAS in an Australian bread wheat (*Triticum aestivum* L.) diversity panel": Supp Tables: AusSTB_Supplementary tables.xlsx

### Sheet: GWAS Pop
Supplementary Table 1. Summary of the 273 accessions used in the GWAS population
SNP_ID	AccessionID	Subpop Group by SNP	Subpop Group by silicoDArT	Breeding Program	Habit
ID_001	113388_5	D	D	CIMMYT	S
ID_002	114892_109	D	D	CIMMYT	S
ID_003	118849_303	D	D	CIMMYT	S
ID_004	120854_183	D	D	CIMMYT	S
ID_005	133513_133	D	D	CIMMYT	S
ID_006	205321_1	D	D	CIMMYT	S
ID_007	207934_221	D	D	CIMMYT	S
ID_008	287525_32	D	D	CIMMYT	S
ID_009	334609_1	D	D	CIMMYT	S
ID_010	34IBWSN-22	D	D	CIMMYT	S
ID_011	34IBWSN-24	D	D	CIMMYT	S
ID_012	53995_155	D	D	CIMMYT	S
ID_013	64990_210	D	D	CIMMYT	S
ID_014	65211_176	D	D	CIMMYT	S
ID_015	65968_22	D	D	CIMMYT	S
ID_016	6TH_AVOCET	A	A	United Kingdom	S
ID_017	7624_7	G	G	CIMMYT	S
ID_018	7795_6	G	G	CIMMYT	S
ID_019	7896_254	D	D	CIMMYT	S
ID_020	8109_206	B	D	CIMMYT	S
ID_021	82998_253	D	D	CIMMYT	S
ID_022	8626_465	D	D	CIMMYT	S
ID_023	8890_1549	D	D	CIMMYT	S
ID_024	90670_91	D	D	CIMMYT	S
ID_025	9329_13	D	D	CIMMYT	S
ID_026	95757_7	D	D	CIMMYT	S
ID_027	AGT KATANA	B	B	Roseworthy	S
ID_028	AJANA	B	B	Ag WA	S
ID_029	ANLACE	B	B	Roseworthy	S
ID_030	ANNUELLO	A	A	Horsham	S
ID_031	ARINA	E	E	Switzerland	W
ID_032	AROONA	A	A	Waite	S
ID_033	ATTILA	D	D	CIMMYT	S
ID_034	AUS33466	B	B	Synthetic hexaploid	S
ID_035	AUS33488	A	A	Synthetic hexaploid	S
ID_036	AUS33493	C	C	Synthetic hexaploid	S
ID_037	AUS33531	D	D	Synthetic hexaploid	S
ID_038	AUS33535	A	G	Synthetic hexaploid	S
ID_039	AUS33563	A	A	Synthetic hexaploid	S
ID_040	AUS33567	D	D	Synthetic hexaploid	S
ID_041	AUS33585	C	C	Synthetic hexaploid	S
ID_042	AUS33631	C	C	Synthetic hexaploid	S
ID_043	AUS33662	D	D	Synthetic hexaploid	S
ID_044	AUS33697	D	D	Synthetic hexaploid	S
ID_045	AUS33722	D	D	Synthetic hexaploid	S
ID_046	AUS4203	B	B	Lebanon	I
ID_047	AUS4204	E	B	Lebanon	I
ID_048	X5712-69-1-4-17-0-1	A	A	Wagga/Temora	S
ID_049	AVOCET(UK)	E	E	United Kingdom	W
ID_050	AXE	B	B	Roseworthy	S
ID_051	BANKS	A	A	Toowoomba	S
ID_052	BARHAM	B	B	Horsham	S
ID_053	BATAVIA	A	A	Toowoomba	I
ID_054	BAVICORA	D	D	CYMMIT	S
ID_055	BAXTER	G	G	Toowoomba	S
ID_056	BEAUFORT	E	E	Ag WA	S
ID_057	BEZOSTAJA	D	D	Russia	W
ID_058	X5840-68-47-5-1-0-1	B	D	Wagga/Temora	S
ID_059	BOLAC	G	G	Horsham	S
ID_060	BOWERBIRD	G	G	Wagga/Temora	S
ID_061	BOWIE	E	E	Roseworthy	S
ID_062	BRAEWOOD	A	A	Narrabri	S
ID_063	BROOKTON	A	A	Ag WA	S
ID_064	BT_SCHOMBURGK	B	B	Waite	S
ID_065	BULGARIA_88	E	E	Bulgaria	W
ID_066	CADOUX	B	B	Ag WA	S
ID_067	CALINGIRI	B	B	Ag WA	W
ID_068	CAMM	C	C	Ag WA	S
ID_069	CANROCK_1	E	B	Horsham	S
ID_070	CD87.1	A	A	Horsham	S
ID_071	CHARA	A	A	Horsham	S
ID_072	CHINESE_SPRING	A	A	China	I
ID_073	CHUAN_MAI_25	E	E	China	I
ID_074	COBRA	B	B	Ag WA	W
ID_075	CONDOR	A	A	Wagga/Temora	S
ID_076	COOK	A	A	Toowoomba	S
ID_077	CORACK	B	B	Horsham	S
ID_078	CORRELL	C	C	Roseworthy	S
ID_079	CPI133872	B	B	Synthetic hexaploid	S
ID_080	CRANBROOK	D	D	Ag WA	S
ID_081	CROC_1/AE_SQUARROSA_(224)//OPA	D	D	CIMMYT	S
ID_082	CRUSADER	G	G	LongReach	S
ID_083	CUNNINGHAM	A	A	Toowoomba	S
ID_084	CURRAWONG	A	A	Wagga/Temora	I
ID_085	DAGGER	C	C	Roseworthy	S
ID_086	DAKOTA	A	A	United States	S
ID_087	DART	A	A	Roseworthy	I
ID_088	DATATINE	B	B	Ag WA	S
ID_089	DERRIMUT	A	A	Horsham	S
ID_090	DIAMONDBIRD	G	G	Wagga/Temora	S
ID_091	DRYSDALE	A	A	CSIRO/Wagga/Temora	S
ID_092	EGA GREGORY	A	A	Toowoomba	S
ID_093	EGA WEDGETAIL	G	G	Wagga/Temora	W
ID_094	EGA_BONNIE_ROCK	B	B	Ag WA	S
ID_095	EGA_BOUNTY	A	A	Toowoomba	S
ID_096	EGA_EAGLEHAWK	G	G	Wagga/Temora	W
ID_097	EGA_JITARNING	B	B	Ag WA	S
ID_098	EGA_WYLIE	A	A	Toowoomba	S
ID_099	EGRET	D	B	Wagga/Temora	S
ID_100	ELLISON	G	G	Narrabri	S
ID_101	EMU ROCK	B	B	Ag WA	S
ID_102	ERADU	B	B	Ag WA	S
ID_103	ESPADA	B	B	Roseworthy	S
ID_104	ESTOC	C	C	Roseworthy	S
ID_105	EXCALIBUR	B	B	Roseworthy	S
ID_106	FLECH_D'OR	E	E	France	I
ID_108	FORREST	D	D	CSIRO	S
ID_109	FRAME	C	C	Waite	S
ID_110	GAUNTLET	A	A	LongReach	S
ID_111	GAZELLE	B	B	LongReach	S
ID_112	GLADIUS	B	B	Roseworthy	S
ID_113	GUTHA	A	A	Ag WA	S
ID_114	H45	C	C	Tamworth-hybrid program	S
ID_115	HALBERD	C	C	Roseworthy	S
ID_116	HARPER	C	C	United States	W
ID_117	HARRISMITH	B	B	Ag WA	S
ID_118	HARTOG	A	A	Toowoomba	S
ID_119	HEREWARD	E	E	United Kingdom	W
ID_120	HORNET	E	E	LongReach	S
ID_121	IMPALA	A	A	LongReach	S
ID_122	INIA_F66	D	D	Mexico	S
ID_123	X5959-38-25-12-7-0-1	A	A	Wagga/Temora	S
ID_124	ISIS	E	E	Tasmania	I
ID_125	ISRAEL_493	A	A	Israel	W
ID_126	JANZ	A	A	Toowoomba	S
ID_127	KALANNIE	B	B	Ag WA	S
ID_128	KAVKAZ-K4500_L.A.4	E	E	CIMMYT	S
ID_129	KELLALAC	A	A	Horsham	S
ID_130	KENNEDY	D	D	Toowoomba	S
ID_131	KRICHAUFF	B	B	Waite	S
ID_132	KUKRI	B	B	Roseworthy	S
ID_133	KULIN	B	B	Ag WA	S
ID_134	KUNJIN	B	B	Ag WA	S
ID_135	LANCER	A	A	LongReach	S
ID_136	LANG	A	A	Toowoomba	I
ID_137	LARK	A	A	Wagga/Temora	S
ID_138	LEICHHARDT	C	C	Toowoomba	S
ID_139	LILLIMUR	A	A	LongReach	S
ID_140	LINCOLN	B	B	New Zealand	S
ID_141	LIVINGSTON	A	A	Narrabri	S
ID_142	LORIKEET	A	A	Wagga/Temora	I
ID_143	M1696	E	E	Wagga/Temora	S
ID_144	MACE	B	B	Roseworthy	S
ID_145	MACHETE	B	B	Roseworthy	S
ID_146	MACKELLAR	E	E	CSIRO	W
ID_147	MAGENTA	B	B	Ag WA	S
ID_148	MANNING	E	E	CSIRO	W
ID_149	MANSFIELD	E	E	New Zealand	W
ID_150	MARINGA	B	B	Brazil	S
ID_151	MAROMBI	B	B	Narrabri	W
ID_152	MARSHALL	B	B	United States	S
ID_153	MCVEY	D	D	United States	S
ID_154	MEERING	A	A	Horsham	S
ID_155	MERINDA	A	A	Narrabri	S
ID_156	MERLIN	G	G	Wagga/Temora	S
ID_157	MILAN	E	E	CIMMYT	S
ID_158	MILLEWA	B	D	Horsham	S
ID_159	NAPAROO	E	E	Narrabri	S
ID_160	NI601-95	E	E	CIMMYT	S
ID_161	NORM	B	B	United States	S
ID_162	OASIS	E	E	United States	W
ID_163	ORION	B	B	Dookie Ag College Vic	S
ID_164	X5604-9-27-5-1-0-1	A	A	Wagga/Temora	S
ID_165	PEAKE	A	A	Horsham	S
ID_166	PEROUSE	A	A	Toowoomba	I
ID_167	PHANTOM	B	C	LongReach	S
ID_168	PRESTON	E	E	CSIRO	S
ID_169	QAL2000	B	B	Narrabri	I
ID_170	QUALSET_NO601-20	E	E	United States	S
ID_171	QUARRION	G	G	Wagga/Temora	W
ID_172	ROSELLA	A	A	Wagga/Temora	W
ID_173	RUBRIC	D	D	New Zealand	S
ID_174	RUDD	E	E	CSIRO	W
ID_175	SCHOMBURGK	A	B	Waite	S
ID_176	SCOUT	C	C	LongReach	S
ID_177	SENTINEL	G	G	LongReach	S
ID_178	SENTINEL 3R	B	D	France	S
ID_179	SERI_DWARF	D	D	CIMMYT	S
ID_180	SF ADAGIO	E	E	France	W
ID_181	SF SCENARIO	E	E	France	W
ID_182	SHAFIR	B	B	Israel	S
ID_183	SHIELD	B	C	Wagga/Temora	S
ID_184	SKUA	A	A	Wagga/Temora	S
ID_185	SNIPE	A	A	Wagga/Temora	W
ID_186	SNOWBIRD	D	B	Canada	S
ID_187	SPEAR	C	C	Roseworthy	S
ID_188	SPITFIRE	G	G	LongReach	S
ID_189	SQP REVENUE	E	E	CSIRO	W
ID_190	STILETTO	C	C	Roseworthy	S
ID_191	STRZELECKI	A	A	Toowoomba	S
ID_192	SULLIVAN	C	C	United States	S
ID_193	SUMMIT	B	B	Horsham	S
ID_194	SUNCO	A	A	Narrabri	S
ID_195	SUNCO/TASMAN_117	A	A	Narrabri	S
ID_196	SUNCO/TASMAN_61	A	A	Narrabri	S
ID_197	SUNCO/TASMAN_93	A	A	Narrabri	S
ID_198	SUNELG	C	C	Narrabri	S
ID_199	SUNGUARD	A	A	Narrabri	S
ID_200	SUNLIN	B	B	Narrabri	S
ID_201	SUNSTATE	G	G	Narrabri	S
ID_202	SUNTOP	D	D	Narrabri	S
ID_203	SUNVALE	A	A	Narrabri	S
ID_204	SUNVEX	A	A	Narrabri	S
ID_205	SUNZELL	G	G	Narrabri	S
ID_206	SUPER_SERI_1	D	D	CIMMYT	S
ID_207	T1801-22	A	A	Wagga/Temora	S
ID_208	TADINIA	E	E	United States	S
ID_209	TADORNA	E	E	Netherlands	W
ID_210	TADORNA.INIA_4	E	E	Mexico	S
ID_211	TAMMARIN_ROCK	B	B	Ag WA	S
ID_212	TEAL	B	B	Wagga/Temora	S
ID_213	TERN	B	B	Wagga/Temora	S
ID_214	THORNBILL	A	A	Wagga/Temora	W
ID_215	TINCURRIN	B	B	Ag WA	S
ID_216	TRILLER	A	A	Wagga/Temora	W
ID_217	TROJAN	C	C	LongReach	S
ID_218	VANCE	D	B	United States	S
ID_219	VENTURA	G	G	Narrabri	S
ID_220	VERANOPOLIS	E	B	Brazil	S
ID_221	WAAGAN	A	A	Wagga/Temora	S
ID_222	WALLUP	B	B	Horsham	S
ID_223	WARIGAL	A	B	Waite	S
ID_224	WEDIN	B	B	Ag WA	S
ID_225	WEEBILL1	D	D	CIMMYT	S
ID_226	WESTONIA	B	B	Ag WA	S
ID_227	WHISTLER	A	A	Wagga/Temora	W
ID_228	WW11288	A	A	Wagga/Temora	S
ID_229	WW11324	A	A	Wagga/Temora	S
ID_230	WW15	A	A	Wagga/Temora	S
ID_231	WW2449	A	A	Wagga/Temora	S
ID_232	WW425	D	D	Wagga/Temora	S
ID_233	WYALKATCHEM	B	B	Ag WA	S
ID_234	WYLAH	A	A	Wagga/Temora	S
ID_235	WYUNA	B	B	Horsham	S
ID_236	YITPI	C	C	Waite	S
ID_237	YOUNG	A	A	Horsham	S
ID_238	ZEBU	D	D	CIMMYT	S
ID_239	X5712-69-1-1-1-0-1	A	A	Wagga/Temora	S
ID_240	X5840-68-47-3-1-0-1	B	B	Wagga/Temora	S
ID_241	X5781-13-69-2-1-0-1	A	A	Wagga/Temora	S
ID_242	X5959-38-25-12-4-0-1	A	A	Wagga/Temora	S
ID_243	X5868-62-36-3-1-0-1	G	G	Wagga/Temora	S
ID_244	X5604-9-27-2-1-0-1	A	A	Wagga/Temora	S
ID_245	X5643-7-5-3-10-0-1	B	B	Wagga/Temora	S
ID_246	X5617-9-12-14-4-0-1	C	B	Wagga/Temora	S
ID_247	WW12516	A	G	Wagga/Temora	S
ID_248	(F2 KENYA D.H #100 )-0APS-030AP-1AP-1AP-0AP-0DZ/0AP-0DZ/0KUL/0SIN/0AP-0NJ/0AP-0ALK/0AP	D	D	CIMMYT	S
ID_249	CGSS01B00054T-099Y-099M-099M-099Y-099M-13Y-0B	D	D	CIMMYT	S
ID_250	CHAM 6	G	G	Syria	S
ID_251	CMSA07M00043T-050Y-040ZTM-040ZTY-92ZTM-010Y-02B-0Y	D	D	CIMMYT	S
ID_252	CMSA07M00443S-040M-0NJ-0NJ-13Y-0B	D	D	CIMMYT	S
ID_253	CMSA07M00493S-040ZTM-040ZTY-4ZTM-010Y-01B-0Y	D	D	CIMMYT	S
ID_254	CMSA07M00517S-040M-0NJ-0NJ-11Y-0B	D	D	CIMMYT	S
ID_255	CMSA07Y00277S-040ZTY-040ZTM-040Y-43ZTM-010Y-0B	D	D	CIMMYT	S
ID_256	CMSA08Y00060T-074(1A1RSR26)B-050ZTY-08(1A1RSR26)ZTM-02Y-03B-0Y	D	D	CIMMYT	S
ID_257	CMSA08Y00060T-074(1A1RSR26)B-050ZTY-08(1A1RSR26)ZTM-02Y-04B-0Y	D	D	CIMMYT	S
ID_258	CMSS06Y00582T-099TOPM-099Y-099ZTM-099Y-099M-13WGY-0B	D	D	CIMMYT	S
ID_259	CMSS06Y00946T-099TOPM-099Y-099ZTM-099Y-099M-8WGY-0B	D	D	CIMMYT	S
ID_260	CMSS06Y01171T-099TOPM-099Y-099ZTM-099Y-099M-8WGY-0B	D	D	CIMMYT	S
ID_261	CMSS07B00655T-099TOPY-099M-099Y-099M-11WGY-0B	D	D	CIMMYT	S
ID_262	CMSS07B00825T-099TOPY-099M-099Y-099M-11WGY-0B	D	D	CIMMYT	S
ID_263	CMSS07Y00985T-099TOPM-099Y-099M-099Y-9M-0WGY	D	D	CIMMYT	S
ID_264	ICW00-0634-3AP-0AP-0AP-41AP-0AP-0DZ/0AP-0DZ/0KUL/0SIN/0AP-0NJ/0AP-0ALK/0AP	D	D	CIMMYT	S
ID_265	ICW00-0634-6AP-0AP-0AP-13AP-0AP-0DZ/0AP-0DZ/0KUL/0SIN/0AP-0NJ/0AP-0ALK/0AP	D	D	CIMMYT	S
ID_266	ICW01-00164-0AP-15AP-0AP-0AP-5AP/MOR-0AP/MOR-0AP	D	D	CIMMYT	S
ID_267	ICW01-00193-0AP-10AP-0AP-0AP-8AP-0AP-0DZ/0AP-0DZ/0KUL/0SIN/0AP-0NJ/0AP	F	F	CIMMYT	S
ID_268	ICW01-00193-0AP-11AP-0AP-0AP-2AP-0AP-0DZ/0AP-0DZ/0KUL/0SIN/0AP-0NJ/0AP	F	F	CIMMYT	S
ID_269	ICW01-00193-0AP-5AP-0AP-0AP-13AP-0AP-0DZ/0AP-0DZ/0KUL/0SIN/0AP-0NJ/0AP-0ALK/0AP	F	F	CIMMYT	S
ID_270	ICW02-00606-11AP/0TS-0AP-0AP-8AP-0AP-0DZ/0AP-0DZ/0KUL/0SIN/0AP-0NJ/0AP	F	D	CIMMYT	S
ID_271	ICW02-20146-7AP/0TS-0AP-0AP-16AP-0AP	D	D	CIMMYT	S
ID_272	ICW02-20146-7AP/0TS-0AP-0AP-17AP-0AP	D	D	CIMMYT	S
ID_273	ICW02-20182-10AP/0TS-0AP-0AP-6AP-0AP-0DZ/0AP-0DZ/0KUL/0SIN/0AP-0NJ/0AP-0ALK/0AP	F	F	CIMMYT	S
ID_274	SUNMATE	D	D	Narrabri	S

### Sheet: Heritability and Phe corr
Supplementary Table 2. Summary of broad-sense heritablity and correlation analysis of 31 BLUEs in the study. The p values were calculated on the upper diagnal panel, while Pearson correlation coefficient values (r) were calculated in the low diagnal panel.
Broad sense heritability (H2)	Dataset	Plant Height 2016	Plant Height 2017	Zadoks Scale 2015	Zadoks Scale 2016	STB_A WGA 2015C2	STB_A WGA 2016C1	STB_A HLT 2015C2	STB_A HLT 2016C2	STB% WGA 2015C1	STB% WGA 2015C2	STB% WGA 2016C1	STB% HLT 2015C2	STB% HLT 2016C2	Nec% WAI161 Exp1	Nec% WAI161 Exp2	Nec% WAI251 Exp1	Nec% WAI251 Exp2	Nec% WAI332 Exp1	Nec% WAI332 Exp2	Pyc% WAI161 Exp1	Pyc% WAI161 Exp2	Pyc% WAI251 Exp1	Pyc% WAI251 Exp2	Pyc% WAI332 Exp1	Pyc% WAI332 Exp2	STB_S WAI161 Exp1	STB_SWAI161 Exp2	STB_S WAI251 Exp1	STB_S WAI251 Exp2	STB_S WAI332 Exp1	STB_S WAI332 Exp2
-	Plant Height 2016	NA	0	0.0440761	1.19573e-05	0.00246196	3.92361e-06	2.64997e-06	1.8899e-07	0.000439061	0.00447337	1.62422e-05	8.88359e-06	1.33962e-08	0.997962	0.847771	0.0752305	0.0415667	0.0552462	0.0460991	0.29037	0.6778	0.76341	0.39093	0.437356	0.260505	0.854154	0.754633	0.232426	0.137137	0.183232	0.0601105
0.83	Plant Height 2017	0.625247	NA	6.77081e-05	9.55849e-09	0.00214404	2.09495e-06	2.11416e-09	3.04925e-11	0.000171434	0.000943743	9.54378e-05	7.73304e-10	2.32725e-12	0.87757	0.33502	0.0462772	0.151281	0.418213	0.227604	0.0782311	0.141523	0.110505	0.489763	0.152746	0.944934	0.872173	0.399313	0.139712	0.369341	0.914118	0.288996
0.72	Zadoks Scale 2015	-0.122183	-0.239596	NA	0	9.0073e-08	0	0	0	2.85978e-07	1.90599e-07	0	0	0	0.380765	0.263059	0.00302624	0.000194083	0.146078	0.483301	0.183799	0.309713	0.146594	0.933816	0.968558	0.684461	0.698284	0.304591	0.00542001	0.00197908	0.141094	0.97484
0.76	Zadoks Scale 2016	-0.262031	-0.33973	0.707526	NA	9.27132e-11	0	0	0	2.30187e-07	1.87268e-09	0	0	0	0.240857	0.290192	0.00109939	4.634e-05	0.00813322	0.96206	0.00796983	0.128549	0.144337	0.0794218	0.819641	0.984921	0.33792	0.157588	0.0035922	0.00126382	0.0576094	0.731059
0.34	STB_A WGA 2015C2	-0.182889	-0.185694	0.316627	0.379096	NA	0	0	1.82077e-14	0	0	0	0	1.55431e-15	0.0251323	0.0447646	2.8432e-06	2.19003e-05	1.91995e-09	5.58485e-10	0.290377	0.702397	0.171084	0.480319	1.05639e-05	2.84085e-06	0.0134258	0.0570008	1.59217e-06	2.57576e-05	9.14637e-10	5.06006e-11
0.72	STB_A WGA 2016C1	-0.275677	-0.283554	0.547614	0.688492	0.639197	NA	0	0	0	0	0	0	0	0.110693	0.0310962	1.4988e-12	3.75255e-14	1.8925e-09	2.74821e-07	0.83184	0.883768	0.0438841	0.292412	0.000494824	1.11e-06	0.0597275	0.0394768	5.20028e-13	8.41993e-13	4.08917e-09	7.44089e-10
0.83	STB_A HLT 2015C2	-0.280313	-0.353607	0.492444	0.646269	0.553049	0.735303	NA	0	0	0	0	0	0	0.00673146	0.0022203	1.16106e-09	1.33726e-10	8.21556e-11	1.53491e-05	0.399614	0.262279	0.0394409	0.0700401	0.00116563	9.12039e-05	0.00150949	0.00212115	7.47675e-11	3.66842e-10	2.82702e-09	6.10342e-08
0.8	STB_A HLT 2016C2	-0.310075	-0.390034	0.590871	0.828256	0.442475	0.686611	0.787606	NA	2.14717e-13	9.12603e-14	0	0	0	0.043546	0.0699833	8.17939e-09	2.9341e-10	3.64684e-07	0.0217679	0.666461	0.436113	0.930069	0.880469	0.416949	0.245942	0.0185893	0.115325	2.39259e-08	5.32847e-09	2.58958e-05	0.00664488
0.52	STB% WGA 2015C1	-0.211707	-0.226345	0.304615	0.306912	0.5744	0.65269	0.509821	0.425629	NA	0	0	0	8.32667e-14	1.47067e-05	0.000282683	6.66134e-14	7.63523e-12	4.74376e-12	0	0.0492746	0.075037	0.00142235	0.00764149	1.98181e-10	4.78129e-12	5.36829e-06	0.000208715	2.19824e-14	1.6527e-11	4.44089e-16	0
0.39	STB% WGA 2015C2	-0.171871	-0.199768	0.308894	0.353466	0.945395	0.634103	0.557263	0.431567	0.575536	NA	0	0	7.10543e-15	0.0261657	0.0395858	3.49194e-07	2.76396e-06	7.79994e-09	2.46846e-10	0.187636	0.625324	0.102516	0.1186	8.16505e-06	1.70008e-07	0.0127991	0.0632839	1.28923e-07	2.83653e-06	1.11845e-09	2.80442e-12
0.7	STB% WGA 2016C1	-0.258145	-0.234788	0.505042	0.636598	0.668685	0.955807	0.7138	0.661106	0.686388	0.663436	NA	0	0	0.0155982	0.00128579	3.66374e-14	2.22045e-16	7.91189e-10	1.7971e-08	0.911374	0.872512	0.0117196	0.145108	3.73171e-05	1.87076e-07	0.00746782	0.00222695	3.77476e-15	3.10862e-15	1.13667e-10	9.02123e-12
0.88	STB% HLT 2015C2	-0.265743	-0.362497	0.483762	0.612656	0.550214	0.721802	0.976698	0.767998	0.520449	0.555117	0.701932	NA	0	0.00298844	0.000719374	2.27057e-10	1.93302e-10	2.25553e-12	2.46414e-06	0.267405	0.182163	0.024285	0.0594602	0.000757682	3.01272e-05	0.000377703	0.000520334	6.27542e-12	2.22834e-10	2.41103e-10	3.32228e-09
0.83	STB% HLT 2016C2	-0.335942	-0.409128	0.593961	0.824521	0.45746	0.689709	0.799827	0.985366	0.431483	0.44802	0.66721	0.779453	NA	0.0400909	0.0572307	5.51844e-09	5.15569e-10	8.40778e-07	0.0167409	0.753141	0.472705	0.707858	0.60205	0.319714	0.165167	0.0206099	0.101	1.40525e-08	6.70765e-09	2.41313e-05	0.00348066
0.3	Nec% WAI161 Exp1	-0.000155589	0.00940117	-0.0532541	-0.0712206	0.135528	0.0967562	0.163651	0.122488	0.258949	0.134592	0.146238	0.179055	0.12433	NA	0	0	2.93099e-14	0.000201201	8.62325e-08	5.59552e-14	7.6561e-12	8.90247e-05	0.000362824	3.14784e-08	5.27369e-06	0	0	0	4.44089e-15	1.9898e-06	1.09155e-08
0.27	Nec% WAI161 Exp2	-0.0116929	0.058783	-0.06797	-0.0642436	0.121568	0.130518	0.184399	0.110043	0.218088	0.124644	0.193869	0.203481	0.115232	0.596565	NA	1.79856e-14	1.62471e-09	2.98204e-05	0.00025752	1.17837e-07	3.77568e-09	9.7764e-06	0.000267113	3.95823e-05	0.00131786	0	0	8.88178e-16	2.69016e-10	1.52133e-05	2.03185e-05
0.36	Nec% WAI251 Exp1	-0.108253	-0.121171	0.179152	0.196862	0.279488	0.411684	0.358315	0.341195	0.433728	0.303017	0.437788	0.37233	0.34426	0.480961	0.442553	NA	0	3.49813e-07	6.30185e-12	1.92952e-05	4.09805e-07	0	3.59109e-08	1.60303e-06	1.21975e-09	0	5.4623e-14	0	0	5.84816e-08	8.88178e-16
0.29	Nec% WAI251 Exp2	-0.123885	-0.0874084	0.224109	0.244355	0.254293	0.437624	0.376736	0.370812	0.399484	0.279819	0.472063	0.373677	0.365372	0.43929	0.355344	0.552537	NA	9.52527e-10	3.78941e-12	0.00608045	0.00199879	1.26569e-05	0.00121661	3.16933e-07	9.75274e-10	4.88498e-15	6.33297e-09	0	0	1.72307e-13	1.11022e-15
0.38	Nec% WAI332 Exp1	-0.116372	-0.0493734	0.0882045	0.159875	0.353243	0.353372	0.380082	0.302551	0.40242	0.340451	0.361047	0.407978	0.292895	0.223173	0.249801	0.302998	0.360052	NA	0	0.128934	0.0480599	0.0664232	0.236051	1.77636e-15	4.7538e-11	9.90687e-05	3.30275e-05	1.33565e-07	9.64517e-12	0	0
0.7	Nec% WAI332 Exp2	-0.121046	-0.0735336	-0.0426028	-0.00289222	0.364057	0.305038	0.258405	0.139082	0.485532	0.370991	0.33255	0.280663	0.144693	0.317069	0.219494	0.400948	0.404794	0.528828	NA	0.00147191	0.00213835	8.64318e-06	0.000514778	0	0	2.67036e-07	0.000101294	1.70797e-12	1.73195e-14	0	0
0.63	Pyc% WAI161 Exp1	-0.0643387	-0.107163	-0.0806828	-0.160284	0.064219	-0.0129102	0.0511804	-0.0262503	0.119123	0.0799842	0.00676749	0.067356	-0.0191204	0.434205	0.31388	0.255933	0.165953	0.0921201	0.191566	NA	0	9.72555e-14	0	4.43844e-05	3.56155e-05	0	2.20154e-08	1.28086e-07	0.0001477	0.00151359	1.57764e-05
0.76	Pyc% WAI161 Exp2	-0.0253039	-0.0895393	-0.061705	-0.0922125	0.0232284	-0.0088887	0.0680809	0.0474119	0.107925	0.0296841	0.00975657	0.0809839	0.04364	0.398786	0.347144	0.301294	0.186595	0.119762	0.185065	0.56427	NA	4.44089e-16	7.1152e-12	0.00138259	0.0002237	3.9968e-13	9.71941e-10	2.7186e-08	0.000118723	0.00280105	9.02611e-05
0.73	Pyc% WAI251 Exp1	0.0183682	-0.0971653	-0.0882549	-0.0887491	0.0832307	0.122293	0.124965	-0.00535562	0.192501	0.0992141	0.152633	0.136572	0.0228237	0.235345	0.264553	0.49201	0.261314	0.111463	0.266083	0.431141	0.468726	NA	0	3.74072e-08	4.0221e-09	1.04784e-07	2.27722e-06	0	2.47223e-07	5.41345e-05	4.83774e-10
0.68	Pyc% WAI251 Exp2	0.0523218	-0.0421323	-0.0050586	-0.106543	0.0429729	0.0640675	0.11002	0.00917687	0.161423	0.0948533	0.0885797	0.114433	0.0317561	0.214668	0.219339	0.326394	0.195157	0.0720845	0.209207	0.496367	0.400023	0.619658	NA	2.33849e-07	2.89211e-10	2.58112e-06	2.18648e-05	2.69442e-11	9.8585e-08	5.72953e-05	2.05309e-08
0.48	Pyc% WAI332 Exp1	0.0472837	0.0870976	0.0023966	-0.0138626	0.263115	0.209451	0.195524	0.0494156	0.372828	0.266311	0.246826	0.20264	0.0604451	0.327116	0.246037	0.286131	0.304056	0.457241	0.589664	0.244498	0.192635	0.325991	0.307287	NA	0	6.99553e-09	4.79289e-05	4.51315e-08	1.20373e-09	0	0
0.67	Pyc% WAI332 Exp2	-0.0684604	-0.00421515	0.0247051	0.00114911	0.279001	0.28979	0.234581	0.0705885	0.402361	0.310088	0.30909	0.249666	0.0842367	0.271643	0.193451	0.357881	0.359846	0.3845	0.76325	0.247448	0.2216	0.347169	0.370295	0.674137	NA	4.40661e-07	0.000325858	6.58629e-12	7.63833e-13	0	0
0.32	STB_S WAI161 Exp1	0.011197	-0.00981906	-0.0235658	-0.0582158	0.149473	0.114103	0.191133	0.142638	0.271428	0.150492	0.161588	0.21366	0.140065	0.933069	0.617892	0.515129	0.451015	0.233415	0.305343	0.503896	0.420532	0.315638	0.280621	0.341465	0.299978	NA	0	0	0	1.66732e-07	5.7576e-10
0.31	STB_SWAI161 Exp2	-0.0190362	0.0514031	-0.0623606	-0.0857685	0.115338	0.124713	0.185208	0.0957018	0.222631	0.112561	0.184346	0.208659	0.0994689	0.570702	0.960504	0.435079	0.342985	0.248451	0.233101	0.330595	0.359255	0.282081	0.254314	0.24346	0.215928	0.606833	NA	6.66134e-16	3.21469e-10	8.14337e-06	3.04308e-06
0.37	STB_S WAI251 Exp1	-0.0727786	-0.0899469	0.168192	0.175991	0.286209	0.419361	0.381499	0.330945	0.441198	0.313506	0.452637	0.40098	0.335486	0.483216	0.461598	0.957725	0.571045	0.31314	0.410725	0.313573	0.329122	0.572097	0.389679	0.324133	0.400612	0.535217	0.463204	NA	0	9.5698e-10	0
0.32	STB_S WAI251 Exp2	-0.0905337	-0.054744	0.186769	0.194513	0.252177	0.41589	0.36828	0.345185	0.393518	0.279515	0.454075	0.372488	0.342451	0.451502	0.370905	0.572213	0.94766	0.397691	0.442841	0.228109	0.231258	0.306699	0.316262	0.357998	0.416593	0.474788	0.3694	0.605192	NA	0	0
0.71	STB_S WAI332 Exp1	-0.0809361	0.00658148	0.0893047	0.115058	0.359785	0.346416	0.349769	0.252107	0.465987	0.358025	0.377428	0.371189	0.252577	0.283142	0.258518	0.321547	0.427164	0.843342	0.623057	0.191087	0.180232	0.24224	0.241464	0.745212	0.585265	0.310291	0.266344	0.360011	0.481564	NA	0
0.52	STB_S WAI332 Exp2	-0.114144	-0.0646417	0.00191763	0.0208963	0.383999	0.36158	0.320556	0.164206	0.517184	0.406361	0.39753	0.348308	0.176255	0.337296	0.254809	0.461728	0.460299	0.589254	0.888973	0.258055	0.234728	0.365918	0.331848	0.671186	0.840956	0.363795	0.278194	0.498686	0.51344	0.725805	NA

### Sheet: Summary of detected QTLs
Supplementary Table 3. Summary of 14 QTLs discovered in the GWAS analysis
QTLs	Representative Markers	Sequence	Chr	Peak Pos (cM)	IWGSC Physical Position (Mb)	Co-localization	Published Papers
QStb.wai.1A.1	pav_1234699	TGCAGGTTCTTCCGAACCTGAACCCACCTTTATACAGTGAAAATATGGGTGCCTCTGTTGAATAATTTC	1A	251.447	568-593
QStb.wai.1B.1	pav_4991454	TGCAGGCGGTCGATTCGCTGCCGAATCGACCG	1B	51.29	0-20	QStb.cim-1BS	Dreisigacker et al, 2015
QStb.wai.1B.2	snp_1112131_F_0_20	TGCAGCCGAGGAGGACCTCG[C/A]GAAGTGTATCACAGAGTGTGATGTGCTAAAGGACGCCAAGGGTACTGA	1B	63.895	40-100	Stb2, Stb11, StbWW, MQTL2, QStb.ihar-1B.2	Chartrain et al 2005; Raman et al 2009; Liu et al, 2013; Goudemand et al, 2013; Piaskowska et al. 2021
QStb.wai.2B.1	pav_1209089	TGCAGCGCGCTGGACCCGTACGTGGAAGTGAAGCTAGGTGATCACAAGGGCGTGACGCGGCACATGGAG	2B	106.33	736-800	Stb9, INT 6, QStb.sn.2B, QTL-2BL	Chartrain et al 2009; Aouini 2018; Yates et al 2019; Odilbekov et al, 2019;
	pav_1216980	TGCAGGCACACCATCCACACGAGCCTCACTCGGCTCCTCAATGAACAACAATCGGGAGGCAGGAATTCT	2B	106.983
QStb.wai.3A.1	pav_4990595	TGCAGTGCTCATGGGAGCGGAGGCGCAGCGGCACAGCCAGGCGATGAGGCCACAGCAGCGCGCGGCCGC	3A	4.294	0-100	Stb6, QStb.wai.3A, MQTL12, QStb.B22-3A	Brading et al, 2002 Zwart et al, 2010; Goudemand et al, 2013; Naz et al, 2015
QStb.wai.3A.2	snp_5325269_F_0_37	TGCAGCGTGCAACGGAGCGAGATGCTATCCGATCGTG[C/T]GACGCGGTGTGGTAGCGTCGTGTGACGCGGC	3A	77.126	179-478	MQTL13	Goudemand et al, 2013
QStb.wai.3B.1	snp_4910674_F_0_26	TGCAGCTGCATGGACCAGGTCTTCGA[C/G]TGCCCCTCCACCTGCAAGTCCTGCGGGCCGTCCATGGCTGAC	3B	17.36	0-50	Stb14, Qstb.3B	Cowling, 2006; Kelm et al, 2012
QStb.wai.4A.1	pav_3022794	TGCAGATGTCACCTGGCCCTTCACATGCGTAAGTGCAAAGCCG	4A	125.412	716-730	ZAD scale and HT traits, qSTB.4, Adult-plant resistance	Kidane et al, 2017; Muqaddasi et al, 2019
QStb.wai.5A.1	snp_2262549_F_0_28	TGCAGAACATTGCAAGCACCTGAACAT[T/G]TACCACCTGAATCGAACTTTTTTAGACTTCTAAAAATAAAA	5A	86.687	570-590	QStb.cim-5AL-2, QStb.B22-5A.a, ZAD scale trait, Vrn-A1, Adult-plant resistance	Dreisigacker et al, 2015; Naz et al, 2015; Muqaddasi et al, 2019
QStb.wai.6A.1	snp_1233403_F_0_47	TGCAGCTGAGTCACTGTTCAACCTGAACCCACAGAATCTCTGCATT[G/C]GAGTGTGATCCG	6A	26.708	0-70	Stb15, QStb.teagasc-6A.1, MQTL20	Arraiano et al, 2007; Riaz et al, 2020; Goudemand et al, 2013
QStb.wai.6A.2	snp_3026774_F_0_34	TGCAGCAGTGCGCGGTGTCGCCGACGCTCGTCA[G/A]AGCGCCG	6A	74.345	440-615
QStb.wai.7A.1	snp_2253221_F_0_65	TGCAGCAGAATCGTCCAAGAAATTAGACGTGCTTCTGGGGGGCCTTCTCCTCCCAGGATTCGAC[G/A]GGCA	7A	71.924	126-131	QStb.cim-7AS	Goodwin et al, 2015; Dreisigacker et al, 2015
pQStb.wai.7A.2	pav_9364734	TGCAGGTCGACACGAAAGCCGAGTTCAACAGGCTCGGCCCTCGACGAACGGCTACAGGGGTGGAGGAGC	7A	145.941	705-736
Note: WGA represents Wagga Wagga, HLT represents Hamilton, HT represents Plant Height. The results from Kidane et al, 2017 are based on durum wheat.

### Sheet: Candiate Genes Search
Supplementary Table 4. Summary of candidate R genes detected in 10 QTL regions
QTLs	GeneID	Chr	Strand	Chr..start	Chr..end	Annotation	Evalue
QStb.wai.1A.1	TraesCS1A02G407000	1A	+	569450095	569452654	TaWAK15_1A	4.76e-104
QStb.wai.1B.1	TraesCS1B02G014800	1B	-	7252011	7257065	NB-ARC	0
	TraesCS1B02G016000	1B	-	7632619	7638865	NB-ARC	0
	TraesCS1B02G018300	1B	-	8817404	8819921	Plant receptor kinase, RLK	1.58e-112
	TraesCS1B02G018500	1B	-	8853375	8854210	Plant receptor kinase, RLK	4.53e-61
	TraesCS1B02G018600	1B	-	8864601	8867261	Plant receptor kinase, RLK	2.97e-94
	TraesCS1B02G019500	1B	+	9161801	9164311	Plant receptor kinase, RLK	1.73e-102
	TraesCS1B02G020200	1B	+	9489888	9494840	Wheat kinase-START domain protein like	2.8e-65
	TraesCS1B02G020300	1B	-	9546914	9551729	CNL-NBS	0
	TraesCS1B02G020400	1B	-	9554904	9571043	CNL-NBS	0
	TraesCS1B02G020500	1B	+	9578944	9581744	Wheat kinase-START domain protein like	6.81e-64
	TraesCS1B02G020600	1B	+	9592538	9599744	Ta_WAK19_1B	3.73e-104
	TraesCS1B02G020700	1B	-	9592944	9596685	Ta_WAK20_1B	9e-103
	TraesCS1B02G020900	1B	-	9691698	9692957	CNL-NBS	3.08e-116
	TraesCS1B02G021500	1B	+	9873851	9876007	CNL-NBS	4.65e-154
	TraesCS1B02G021600	1B	-	9893917	9899387	Wheat kinase-START domain protein like	1.5e-62
	TraesCS1B02G021800	1B	-	9939530	9942269	Wheat kinase-START domain protein like	8.17e-54
	TraesCS1B02G021900	1B	+	9985724	9992599	CNL-NBS	0
	TraesCS1B02G022000	1B	-	10004678	10007497	Plant receptor kinase, RLK	3.1e-90
	TraesCS1B02G022100	1B	+	10014740	10016665	CNL-NBS	0
	TraesCS1B02G022200	1B	+	10060018	10063169	CNL-NBS	0
	TraesCS1B02G022300	1B	-	9893917	9899387	TaWAK21_1B	2.16e-107
	TraesCS1B02G022400	1B	-	9939530	9942269	TaWAK222_1B	6.8e-102
	TraesCS1B02G025500	1B	-	12427311	12432859	CNL-NBS	0
	TraesCS1B02G026300	1B	-	12811607	12814290	CNL-NBS	0
	TraesCS1B02G027000	1B	+	13039605	13044769	CNL-NBS	0
	TraesCS1B02G027500	1B	-	13412257	13417222	CNL-NBS	0
	TraesCS1B02G032700	1B	+	15875847	15879684	CNL-NBS	0
	TraesCS1B02G034500	1B	+	16518247	16523333	MLA13 like, CC-NBS-LRR resistance protein	0
	TraesCS1B02G034600	1B	+	16530030	16530854	MLA6 protein like, CNL-NBS	2.79e-108
	TraesCS1B02G034700	1B	+	16532045	16534107	CNL-NBS	0
	TraesCS1B02G035400	1B	+	16839554	16841294	MLA6 protein like, CNL-NBS	3.09e-169
	TraesCS1B02G035500	1B	+	16856155	16862125	CNL-NBS	0
	TraesCS1B02G035600	1B	+	16925435	16931837	CNL-NBS	0
	TraesCS1B02G035700	1B	-	17013616	17020022	CNL-NBS	0
	TraesCS1B02G036200	1B	+	17339063	17339882	MLA6 protein like, CNL-NBS	8.07e-109
	TraesCS1B02G036300	1B	+	17343494	17346893	MLA6 protein like, CNL-NBS	3.35e-96
QStb.wai.2B.1	TraesCS2B02G600900	2B	+	784188587	784192215	Receptor kinase-like protein	0
	TraesCS2B02G623700	2B	-	797230139	797233786	Plant receptor kinase, RLK	2.66e-60
	TraesCS2B02G623900	2B	-	797259975	797262260	TaWAKL4/Stb6	1.31e-52
	TraesCS2B02G625200	2B	+	798128178	798132084	Receptor kinase-like protein	0
	TraesCS2B02G625400	2B	-	798154314	798159595	CNL-NBS	0
	TraesCS2B02G625500	2B	-	798190465	798195588	CNL-NBS	0
	TraesCS2B02G625800	2B	-	798357405	798385059	NL-NBS	1.52e-131
	TraesCS2B02G626900	2B	-	798822185	798826775	LR10 like, CNL-NBS	1.54e-129
	TraesCS2B02G629400	2B	+	800492663	800511438	CNL-NBS	9.11e-53
	TraesCS2B02G629800	2B	+	800855678	800866082	CNL-NBS	6.46e-56
QStb.wai.3A.2	TraesCS3A02G435200	3A	+	678314111	678316852	Plant receptor kinase, RLK	2.22e-110
	TraesCS3A02G444500	3A	-	686135619	686142597	LRR-PK	2.88e-68
	TraesCS3A02G445900	3A	-	686724362	686727942	Xa3/XA26 like, RLK	0
	TraesCS3A02G446000	3A	-	686728113	686730755	Xa3/XA26 like, RLK	4.78e-103
	TraesCS3A02G447600	3A	+	687591478	687596595	CNL-NBS	0
	TraesCS3A02G447700	3A	+	687614390	687614971	CNL-NBS	1.98e-67
QStb.wai.3B.1	TraesCS3B02G030500	3B	-	13961374	13964727	TaWAKL4/Stb6	8.7e-108
	TraesCS3B02G030600	3B	+	13960570	13967611	TaWAKL4/Stb6	4.88e-103
	TraesCS3B02G035100	3B	-	17081352	17087675	XA1 like, NL-NBS	1.44e-169
	TraesCS3B02G035800	3B	-	17595164	17602305	MLA13 like, CC-NBS-LRR resistance protein	6.61e-151
	TraesCS3B02G037500	3B	+	18243443	18248804	CNL-NBS	8.98e-136
	TraesCS3B02G038900	3B	+	18773304	18776635	Plant receptor kinase, RLK	1.03e-61
	TraesCS3B02G039200	3B	-	18858691	18865152	XA1 like, NL-NBS	2.18e-56
	TraesCS3B02G040100	3B	-	19394360	19396966	CNL-NBS	0
	TraesCS3B02G041300	3B	-	20450327	20452513	CNL-NBS	3.39e-119
	TraesCS3B02G054700	3B	+	28363801	28364784	TaWAKL4/Stb6	3.72e-101
QStb.wai.4A.1	TraesCS4A02G457900	4A	-	722907610	722916249	NL-NBS	7.24e-111
	TraesCS4A02G458200	4A	-	723513178	723518607	CNL-NBS	1.83e-72
	TraesCS4A02G458300	4A	+	723588752	723609420	NL-NBS	3.3e-116
	TraesCS4A02G464900	4A	+	728506495	728511279	NL-NBS	1.51e-118
QStb.wai.5A.1	TraesCS5A02G365400	5A	-	565496486	565499129	Plant receptor kinase, RLK	7.89e-103
	TraesCS5A02G387000	5A	+	584507906	584509371	TaWAKL4/Stb6	9e-105
QStb.wai.6A.1	TraesCS6A02G052200	6A	-	27004024	27013286	MLA6 protein like, CNL-NBS	3.43e-52
	TraesCS6A02G052500	6A	-	27099159	27109407	NB-ARC	1.74e-52
QStb.wai.6A.2	TraesCS6A02G402100	6A	+	610267294	610276559	Plant receptor kinase, RLK	1.35e-120
QStb.wai.7A.2	TraesCS7A02G524300	7A	+	706834626	706838086	NL-NBS	2.11e-123
	TraesCS7A02G531400	7A	-	709888762	709893197	CNL-NBS	1.76e-55
	TraesCS7A02G533800	7A	+	712177946	712181756	Xa3/XA26 like, RLK	4.75e-85
	TraesCS7A02G534600	7A	+	712440706	712445871	NB-ARC	0
	TraesCS7A02G534900	7A	-	712830500	712834983	NB-ARC	1.48e-87
	TraesCS7A02G535400	7A	-	713104445	713107195	NB-ARC	0
	TraesCS7A02G535500	7A	-	713132200	713136005	NB-ARC	0
	TraesCS7A02G538900	7A	+	716232828	716238556	CNL-NBS	2.73e-111
	TraesCS7A02G539400	7A	+	716415300	716417915	CNL-NBS	1.11e-88
	TraesCS7A02G539500	7A	+	716417995	716419665	CNL-NBS	5.43e-65
	TraesCS7A02G539900	7A	+	717066635	717079266	LRR-PK	7.38e-66
	TraesCS7A02G540300	7A	+	717371105	717382351	LRR-PK	7.05e-66
	TraesCS7A02G540600	7A	-	717406235	717408091	NL-NBS	1.22e-100
	TraesCS7A02G541300	7A	+	717841265	717847591	CNL-NBS	7.66e-179
	TraesCS7A02G541400	7A	+	717920601	717943374	LRR-PK	1.4e-59

### Sheet: MSR-QTLs
Supplementary Table 5. Summary of candiate MSR QTLs published in literature
QTL	Chr	Pos (cM)	CI (cM)	Log(P)/LOD	Phe Var (%)	Stage	Avirulent inoculum	Adult stage inoculum	Resistance Source	Co-localization	Reference
Stb1	5BL	11.1	8.3-16.7		100?	S, A	IN95-Lafayette-1196-WW 1-4 & Purdue local (USA)		Bulgaria 88		Adhikari et al 2004a
MQTL2	1BS	NA	36.6–40.5	3.5-3.9	7-12	S, A	IPO98046, IPO98022, IPO87016, IPO89011, IPO323	IPO323	Apache/Balance	Stb2, Stb11, StbWW	Goudemand et al 2013
Stb4	7DS	56.2	52.2-56.9		100?	S, A	IN95-Lafayette-1196-WW-1-4, I-89, IPBr1	Natural infection	Tadinia		Adhikari et al 2004b
Stb5	7DS	21.9	15.3-29.1		100?	S, A	IPO323, IPO94269	IPO323, IPO94269	Synthetic 6x		Arraiano et al 2001
Stb6/TaWAKL4	3AS	NA	NA			S, A	IPO323	IPO323	Chinese-Spring		Saintenac et al 2018
3AS	3AS	60.9	53-64	26	46.1-73.7 (N); 27.7-39.7 (P); 19.1-35.6 (S)	S, A	IPO323	IPO323	Balance	Stb6	Tabib Ghaffary et al 2011
MQTL12	3AS	47.5	50.2–52.6	3.5-30	9-77	S, A	IPO94269, IPO323, IPO98094, IPO98042, IPO98046, IPO98022, IPO87016, IPO89011	Natural infection, IPO323, IPO98099, Hun3	Apache/Balance; FD3/Robigus*; Nogal/Bio110	Stb6	Goudemand et al 2013
QTL-2BL	2BL	73.9	67.7-93	7-14	17.7-32.6 (N), 19.5-39.2 (P), 22.6-57.6	S, A	Tun6, IIB123, IPO91009, IPO95052, IPO91004	Tun6, IIB123	Agili 39 (T. durum)	Stb9	Aouini L 2018
Stb16q	3DL	58	51.1-62.3	12-27	41-71 (seedling), 28-31 (Adult)	S, A	IPO88018 and IPO94218	IPO88018 and IPO94218	SH M3		Tabib Ghaffary et al 2012
Stb18	6DS	37.7/64.1	20.9-62.4	3.1-23.6	12.5 (Adult)	S, A	IPO323, IPO98022, IPO89011, IPO98046	IPO323	Balance		Tabib Ghaffary et al 2011
MQTL22	6DS	25.6	26.86–30.1	3.9-24.9	10-64	S, A	IPO98046, IPO98022, IPO87016, IPO89011, IPO323	IPO323	Apache/Balance	Stb18	Goudemand et al 2013
QStb.risø-3A.2	3AC	60	55-60	12	18.2	S, A	IPO323, Risø97-86	Mixture of 11 M. g. isolates	Senat		Eriksen et al 2003
QStb.risø-6B.2	6BL	99	93-108	15-20	67.9	S, A	Risø97-86	Mixture of 11 M. g. isolates	Senat		Eriksen et al 2003
MQTL9	2DS	35/37.4	35.3–39.2	3.3-7.5	11-24	S, A	IPO98046, IPO98022, IPO87016, IPO89011, IPO323	Natural infection, IPO323, IPO98099	Apache/Balance; FD3/Robigus		Goudemand et al 2013
MQTL14	3BL	81.3	75.6–83.9	2.9-5.4	6-15	S, A	IPO98046, IPO98022, IPO87016, IPO89011, IPO323	Natural infection, Hun3, IPO98047	Apache/Balance; Nogal/Bio110; Cordiale/Nuage		Goudemand et al 2013
MQTL15	3DL	21.6	21.9–24	3.3-6	7-20	S, A	IPO98046, IPO98022, IPO87016, IPO89011, IPO323	Natural infection, IPO94269, Hun3	Apache/Balance; Bermude/Timber; Nogal/Bio110		Goudemand et al 2013
MQTL19	5AS	30.4	24.7–34.2	3.1-6.1	8-16	S, A	IPO94269, IPO323, IPO98094, IPO98042	Natural infection, IPO98046, Hun2	FD3/Robigus; Robigus/Soissons		Goudemand et al 2013
MQTL20	6AS	18.7	18.4–20.3	3-4.2	10-15	S, A	IPO94269, IPO323, IPO98094, IPO98042	Natural infection, IPO323, IPO98099, Hun3	FD3/Robigus; Nogal/Bio110		Goudemand et al 2013
MQTL21	6BS	41.3	40.7–42.5	3-7.1	6-20	S, A	IPO94269, IPO323, IPO98094, IPO98042	IPO323, IPO98099, IPO98046, Hun2, Natural infection, IPO98047	FD3/Robigus; Robigus/Soissons; Cordiale/Nuage		Goudemand et al 2013
MQTL23	7AS	16.9	14.2–18.5	3-9.2	15-42	S, A	IPO94269, IPO323, IPO98094, IPO98042	Natural infection, IPO323, IPO98099	FD3/Robigus		Goudemand et al 2013
MQTL1	1AS	19.7/20/21.8	19.2–25.4	3.6-5.3	12-18	S, A	IPO94269, IPO323, IPO98094, IPO98042	Natural infection, IPO323, IPO98099, IPO98046, Hun2	Robigus/Soissons; FD3/Robigus		Goudemand et al 2013
SRT_SAT2_1	1A			3.5	4.16	S	Isolate SAT2		GWAS 377 Spring wheat		Louriki et al 2021
APS_SAT17_1	1A			3.25	3.67	A		AUDPC	GWAS 377 Spring wheat		Louriki et al 2021
SRT_SAT2_2	1A			3.36	4.03	S	Isolate SAT2		GWAS 377 Spring wheat		Louriki et al 2021
SRT_71-R3_5	4A			3.49	4.21	S	Isolate 71-R3		GWAS 377 Spring wheat		Louriki et al 2021
APS_MCH17_2	4A			3	3.13	A		AUDPC	GWAS 377 Spring wheat		Louriki et al 2021
Qstb2B_1	2BL	74/75	111.9-123.2	3.2-33.9	10-52.9	S, A	Tun6, IIB123, IPO91004, IPO91009, IPO95052	Necrosis, Pycnidia	Agili 39 (T. durum)		Ferjaoui et al, 2021

### Sheet: Ref sum
Supplementary Table 6. Summary of references reported QTL associated with Zymoseptoria tritici resistance
Reference List	Number of reported Genes/QTLs
Adhikari et al, 2003	1
Adhikari et al, 2004a	1
Adhikari et al, 2004b	1
Alemu et al, 2021	6
Ando et al, 2018	8
Aouini, 2018	3
Arraiano and Brown, 2019	11
Arraiano et al, 2001	1
Arraiano et al, 2007	1
Brading et al, 2002	1
Chartrain et al, 2004	1
Chartrain et al, 2005a	1
Chartrain et al, 2005b	2
Chartrain et al, 2009	1
Cowling, 2006	1
Cuthbert, 2011	2
Dreisigacker et al, 2015	5
Eriksen et al, 2003	7
Ferjaoui et al, 2021	4
Goodwin et al, 2015	1
Goudemand et al, 2013	47
Jing et al, 2008	1
Kelm et al, 2012	9
Kidane et al, 2017	5
Langlands-Perry et al, 2022	4
Liu et al, 2013	1
Louriki et al, 2021	37
Mahboubi et al, 2022	19
McCartney et al, 2003	1
Mergoum et al, 2013	2
Miedaner et al, 2012	5
Muqaddasi et al, 2019	12
Naz et al, 2015	15
Odilbekov et al, 2019	5
Raman et al, 2009	1
Riaz et al, 2020	31
Risser et al, 2011	14
Saintenac et al, 2018	1
Simon et al, 2004	5
Simon et al, 2010	2
Stadlmeier et al, 2019	7
Tabib Ghaffary et al, 2011	5
Tabib Ghaffary et al. 2012	2
Tamburic-Ilincic and Rosa, 2019	3
Vagndorf et al, 2017	4
Würschum et al, 2017	7
Yang et al, 2018	1
Yates et al, 2019	26
Zwart et al, 2010	3
